# MHC-II constrains the natural neutralizing antibody response to the SARS-CoV-2 spike RBM in humans

**DOI:** 10.1101/2020.12.26.424449

**Authors:** Andrea Castro, Kivilcim Ozturk, Maurizio Zanetti, Hannah Carter

## Abstract

SARS-CoV-2 antibodies develop within two weeks of infection, but wane relatively rapidly post-infection, raising concerns about whether antibody responses will provide protection upon re-exposure. Here we revisit T-B cooperation as a prerequisite for effective and durable neutralizing antibody responses centered on a mutationally constrained RBM B cell epitope. T-B cooperation requires co-processing of B and T cell epitopes by the same B cell and is subject to MHC-II restriction. We evaluated MHC-II constraints relevant to the neutralizing antibody response to a mutationally-constrained B cell epitope in the receptor binding motif (RBM) of the spike protein. Examining common MHC-II alleles, we found that peptides surrounding this key B cell epitope are predicted to bind poorly, suggesting a lack MHC-II support in T-B cooperation, impacting generation of high-potency neutralizing antibodies in the general population. Additionally, we found that multiple microbial peptides had potential for RBM cross-reactivity, supporting previous exposures as a possible source of T cell memory.

**Graphical abstract:** 
