## Supplemental Table 1 for "MHC-II constrains the natural neutralizing antibody response to the SARS-CoV-2 spike RBM in humans"

### Sheet: SARS2_NAb_contact_residues
Contact residues	Ab name	paper	DOI	notes (*)
K378	2196*	Zost	https://doi.org/10.1038/s41586-020-2548-6	critical_residues
K386	2196*	Zost	https://doi.org/10.1038/s41586-020-2548-6	critical_residues
D389	2196*	Zost	https://doi.org/10.1038/s41586-020-2548-6	critical_residues
N439	2196*	Zost	https://doi.org/10.1038/s41586-020-2548-6	critical_residues
K444	2196*	Zost	https://doi.org/10.1038/s41586-020-2548-6	critical_residues
G447	2196*	Zost	https://doi.org/10.1038/s41586-020-2548-6	critical_residues
V483	2196*	Zost	https://doi.org/10.1038/s41586-020-2548-6	critical_residues
F486	2196*	Zost	https://doi.org/10.1038/s41586-020-2548-6	critical_residues
N487	2196*	Zost	https://doi.org/10.1038/s41586-020-2548-6	critical_residues
Q493	2196*	Zost	https://doi.org/10.1038/s41586-020-2548-6	critical_residues
S494	2196*	Zost	https://doi.org/10.1038/s41586-020-2548-6	critical_residues
P499	2196*	Zost	https://doi.org/10.1038/s41586-020-2548-6	critical_residues
T500	2196*	Zost	https://doi.org/10.1038/s41586-020-2548-6	critical_residues
N501	2196*	Zost	https://doi.org/10.1038/s41586-020-2548-6	critical_residues
Y505	2196*	Zost	https://doi.org/10.1038/s41586-020-2548-6	critical_residues
R403	S2H14	Piccoli	https://doi.org/10.1016/j.cell.2020.09.037
K444	S2H14	Piccoli	https://doi.org/10.1016/j.cell.2020.09.037
V445	S2H14	Piccoli	https://doi.org/10.1016/j.cell.2020.09.037
G446	S2H14	Piccoli	https://doi.org/10.1016/j.cell.2020.09.037
G447	S2H14	Piccoli	https://doi.org/10.1016/j.cell.2020.09.037
Y449	S2H14	Piccoli	https://doi.org/10.1016/j.cell.2020.09.037
Y453	S2H14	Piccoli	https://doi.org/10.1016/j.cell.2020.09.037
L455	S2H14	Piccoli	https://doi.org/10.1016/j.cell.2020.09.037
F456	S2H14	Piccoli	https://doi.org/10.1016/j.cell.2020.09.037
A475	S2H14	Piccoli	https://doi.org/10.1016/j.cell.2020.09.037
G485	S2H14	Piccoli	https://doi.org/10.1016/j.cell.2020.09.037
N487	S2H14	Piccoli	https://doi.org/10.1016/j.cell.2020.09.037
Y489	S2H14	Piccoli	https://doi.org/10.1016/j.cell.2020.09.037
Q493	S2H14	Piccoli	https://doi.org/10.1016/j.cell.2020.09.037
S494	S2H14	Piccoli	https://doi.org/10.1016/j.cell.2020.09.037
Y495	S2H14	Piccoli	https://doi.org/10.1016/j.cell.2020.09.037
G496	S2H14	Piccoli	https://doi.org/10.1016/j.cell.2020.09.037
Q498	S2H14	Piccoli	https://doi.org/10.1016/j.cell.2020.09.037
P499	S2H14	Piccoli	https://doi.org/10.1016/j.cell.2020.09.037
T500	S2H14	Piccoli	https://doi.org/10.1016/j.cell.2020.09.037
N501	S2H14	Piccoli	https://doi.org/10.1016/j.cell.2020.09.037
H502	S2H14	Piccoli	https://doi.org/10.1016/j.cell.2020.09.037
Y505	S2H14	Piccoli	https://doi.org/10.1016/j.cell.2020.09.037
R403	CC12.3	Yuan	https://dx.doi.org/10.1126%2Fscience.abd2321
D405	CC12.3	Yuan	https://dx.doi.org/10.1126%2Fscience.abd2321
E406	CC12.3	Yuan	https://dx.doi.org/10.1126%2Fscience.abd2321
R408	CC12.3	Yuan	https://dx.doi.org/10.1126%2Fscience.abd2321
Q409	CC12.3	Yuan	https://dx.doi.org/10.1126%2Fscience.abd2321
Q414	CC12.3	Yuan	https://dx.doi.org/10.1126%2Fscience.abd2321
T415	CC12.3	Yuan	https://dx.doi.org/10.1126%2Fscience.abd2321
G416	CC12.3	Yuan	https://dx.doi.org/10.1126%2Fscience.abd2321
K417	CC12.3	Yuan	https://dx.doi.org/10.1126%2Fscience.abd2321
D420	CC12.3	Yuan	https://dx.doi.org/10.1126%2Fscience.abd2321
Y421	CC12.3	Yuan	https://dx.doi.org/10.1126%2Fscience.abd2321
Y453	CC12.3	Yuan	https://dx.doi.org/10.1126%2Fscience.abd2321
L455	CC12.3	Yuan	https://dx.doi.org/10.1126%2Fscience.abd2321
F456	CC12.3	Yuan	https://dx.doi.org/10.1126%2Fscience.abd2321
R457	CC12.3	Yuan	https://dx.doi.org/10.1126%2Fscience.abd2321
K458	CC12.3	Yuan	https://dx.doi.org/10.1126%2Fscience.abd2321
S459	CC12.3	Yuan	https://dx.doi.org/10.1126%2Fscience.abd2321
N460	CC12.3	Yuan	https://dx.doi.org/10.1126%2Fscience.abd2321
Y473	CC12.3	Yuan	https://dx.doi.org/10.1126%2Fscience.abd2321
Q474	CC12.3	Yuan	https://dx.doi.org/10.1126%2Fscience.abd2321
A475	CC12.3	Yuan	https://dx.doi.org/10.1126%2Fscience.abd2321
G476	CC12.3	Yuan	https://dx.doi.org/10.1126%2Fscience.abd2321
S477	CC12.3	Yuan	https://dx.doi.org/10.1126%2Fscience.abd2321
F486	CC12.3	Yuan	https://dx.doi.org/10.1126%2Fscience.abd2321
N487	CC12.3	Yuan	https://dx.doi.org/10.1126%2Fscience.abd2321
Y489	CC12.3	Yuan	https://dx.doi.org/10.1126%2Fscience.abd2321
F490	CC12.3	Yuan	https://dx.doi.org/10.1126%2Fscience.abd2321
Q493	CC12.3	Yuan	https://dx.doi.org/10.1126%2Fscience.abd2321
S494	CC12.3	Yuan	https://dx.doi.org/10.1126%2Fscience.abd2321
Y495	CC12.3	Yuan	https://dx.doi.org/10.1126%2Fscience.abd2321
G496	CC12.3	Yuan	https://dx.doi.org/10.1126%2Fscience.abd2321
Q498	CC12.3	Yuan	https://dx.doi.org/10.1126%2Fscience.abd2321
T500	CC12.3	Yuan	https://dx.doi.org/10.1126%2Fscience.abd2321
N501	CC12.3	Yuan	https://dx.doi.org/10.1126%2Fscience.abd2321
G502	CC12.3	Yuan	https://dx.doi.org/10.1126%2Fscience.abd2321
V503	CC12.3	Yuan	https://dx.doi.org/10.1126%2Fscience.abd2321
G504	CC12.3	Yuan	https://dx.doi.org/10.1126%2Fscience.abd2321
Y505	CC12.3	Yuan	https://dx.doi.org/10.1126%2Fscience.abd2321
R403	CB6	Shi	https://doi.org/10.1038/s41586-020-2381-y
D405	CB6	Shi	https://doi.org/10.1038/s41586-020-2381-y
E406	CB6	Shi	https://doi.org/10.1038/s41586-020-2381-y
R408	CB6	Shi	https://doi.org/10.1038/s41586-020-2381-y
Q409	CB6	Shi	https://doi.org/10.1038/s41586-020-2381-y
T415	CB6	Shi	https://doi.org/10.1038/s41586-020-2381-y
G416	CB6	Shi	https://doi.org/10.1038/s41586-020-2381-y
K417	CB6	Shi	https://doi.org/10.1038/s41586-020-2381-y
D420	CB6	Shi	https://doi.org/10.1038/s41586-020-2381-y
Y421	CB6	Shi	https://doi.org/10.1038/s41586-020-2381-y
L455	CB6	Shi	https://doi.org/10.1038/s41586-020-2381-y
F456	CB6	Shi	https://doi.org/10.1038/s41586-020-2381-y
R457	CB6	Shi	https://doi.org/10.1038/s41586-020-2381-y
K458	CB6	Shi	https://doi.org/10.1038/s41586-020-2381-y
S459	CB6	Shi	https://doi.org/10.1038/s41586-020-2381-y
N460	CB6	Shi	https://doi.org/10.1038/s41586-020-2381-y
Y473	CB6	Shi	https://doi.org/10.1038/s41586-020-2381-y
Q474	CB6	Shi	https://doi.org/10.1038/s41586-020-2381-y
A475	CB6	Shi	https://doi.org/10.1038/s41586-020-2381-y
G476	CB6	Shi	https://doi.org/10.1038/s41586-020-2381-y
S477	CB6	Shi	https://doi.org/10.1038/s41586-020-2381-y
F486	CB6	Shi	https://doi.org/10.1038/s41586-020-2381-y
N487	CB6	Shi	https://doi.org/10.1038/s41586-020-2381-y
Y489	CB6	Shi	https://doi.org/10.1038/s41586-020-2381-y
Q493	CB6	Shi	https://doi.org/10.1038/s41586-020-2381-y
Y495	CB6	Shi	https://doi.org/10.1038/s41586-020-2381-y
N501	CB6	Shi	https://doi.org/10.1038/s41586-020-2381-y
G502	CB6	Shi	https://doi.org/10.1038/s41586-020-2381-y
G504	CB6	Shi	https://doi.org/10.1038/s41586-020-2381-y
Y505	CB6	Shi	https://doi.org/10.1038/s41586-020-2381-y
R403	B38	Wu	10.1126/science.abc2241
D405	B38	Wu	10.1126/science.abc2241
E406	B38	Wu	10.1126/science.abc2241
Q409	B38	Wu	10.1126/science.abc2241
T415	B38	Wu	10.1126/science.abc2241
G416	B38	Wu	10.1126/science.abc2241
K417	B38	Wu	10.1126/science.abc2241
D420	B38	Wu	10.1126/science.abc2241
Y421	B38	Wu	10.1126/science.abc2241
Y453	B38	Wu	10.1126/science.abc2241
L455	B38	Wu	10.1126/science.abc2241
F456	B38	Wu	10.1126/science.abc2241
R457	B38	Wu	10.1126/science.abc2241
K458	B38	Wu	10.1126/science.abc2241
S459	B38	Wu	10.1126/science.abc2241
N460	B38	Wu	10.1126/science.abc2241
Y473	B38	Wu	10.1126/science.abc2241
Q474	B38	Wu	10.1126/science.abc2241
A475	B38	Wu	10.1126/science.abc2241
G476	B38	Wu	10.1126/science.abc2241
S477	B38	Wu	10.1126/science.abc2241
F486	B38	Wu	10.1126/science.abc2241
N487	B38	Wu	10.1126/science.abc2241
Y489	B38	Wu	10.1126/science.abc2241
F490	B38	Wu	10.1126/science.abc2241
Q493	B38	Wu	10.1126/science.abc2241
S494	B38	Wu	10.1126/science.abc2241
Y495	B38	Wu	10.1126/science.abc2241
G496	B38	Wu	10.1126/science.abc2241
Q498	B38	Wu	10.1126/science.abc2241
T500	B38	Wu	10.1126/science.abc2241
N501	B38	Wu	10.1126/science.abc2241
G502	B38	Wu	10.1126/science.abc2241
V503	B38	Wu	10.1126/science.abc2241
Y505	B38	Wu	10.1126/science.abc2241
